# Polygenic risk for schizophrenia converges on alternative polyadenylation as molecular mechanism underlying synaptic impairment

**DOI:** 10.1101/2024.01.09.574815

**Authors:** Florian J. Raabe, Anna Hausruckinger, Miriam Gagliardi, Ruhel Ahmad, Valeria Almeida, Sabrina Galinski, Anke Hoffmann, Liesa Weigert, Christine K. Rummel, Vanessa Murek, Lucia Trastulla, Laura Jimenez-Barron, Alessia Atella, Susanne Maidl, Danusa Menegaz, Barbara Hauger, Eva-Maria Wagner, Nadia Gabellini, Beate Kauschat, Sara Riccardo, Marcella Cesana, Sergi Papiol, Vincenza Sportelli, Monika Rex-Haffner, Sebastian J. Stolte, Michael C. Wehr, Tatiana Oviedo Salcedo, Irina Papazova, Sevilla Detera-Wadleigh, Francis J McMahon, Andrea Schmitt, Peter Falkai, Alkomiet Hasan, Davide Cacchiarelli, Udo Dannlowski, Igor Nenadić, Tilo Kircher, Volker Scheuss, Matthias Eder, Elisabeth B. Binder, Dietmar Spengler, Moritz J. Rossner, Michael J. Ziller

## Abstract

Schizophrenia (SCZ) is a genetically heterogenous psychiatric disorder of highly polygenic nature. Correlative evidence from genetic studies indicate that the aggregated effects of distinct genetic risk factor combinations found in each patient converge onto common molecular mechanisms. To prove this on a functional level, we employed a reductionistic cellular model system for polygenic risk by differentiating induced pluripotent stem cells (iPSCs) from 104 individuals with high polygenic risk load and controls into cortical glutamatergic neurons (iNs). Multi-omics profiling identified widespread differences in alternative polyadenylation (APA) in the 3’ untranslated region of many synaptic transcripts between iNs from SCZ patients and healthy donors. On the cellular level, 3’APA was associated with a reduction in synaptic density of iNs. Importantly, differential APA was largely conserved between postmortem human prefrontal cortex from SCZ patients and healthy donors, and strongly enriched for transcripts related to synapse biology. 3’APA was highly correlated with SCZ polygenic risk and affected genes were significantly enriched for SCZ associated common genetic variation. Integrative functional genomic analysis identified the RNA binding protein and SCZ GWAS risk gene PTBP2 as a critical trans-acting factor mediating 3’APA of synaptic genes in SCZ subjects. Functional characterization of PTBP2 in iNs confirmed its key role in 3’APA of synaptic transcripts and regulation of synapse density. Jointly, our findings show that the aggregated effects of polygenic risk converge on 3’APA as one common molecular mechanism that underlies synaptic impairments in SCZ.
