## Supplementary Table 1 for "Polygenic risk for schizophrenia converges on alternative polyadenylation as molecular mechanism underlying synaptic impairment"

### Sheet: Tabelle1
hiPSC_ID	Reprogrammed	StudyName	Classifier	Treatment	Sex	Age	Age of Onset	Source Starting Material	Ancestry	Starting material	Reprogramming method	RNASeq	ATAC-Seq	microRNA-Seq	Note
0401001ip3	NIMH	BD22	BD	NA	F	NA	NA	NIMH (McMahon)	Caucasian/Eur	Fibroblast	Sendai Virus	-	-	x
0401029ip2	NIMH	Ctrl38	Ctrl	no	F	NA	NA	NIMH (McMahon)	Caucasian/Eur	Fibroblast	Sendai Virus	x	-	x
MPIPi040-A	MPIP	BD1	BD	Lithium	M	54	23	FOR2107	Caucasian/Eur	PBMC	Episomal	x	x	x
MPIPi041-A	MPIP	BD10	BD	NA	M	33	26	FOR2107	Caucasian/Eur	PBMC	Episomal	x	x	x
MPIPi043-A	MPIP	BD12	BD	Lithium	F	47	19	FOR2107	Caucasian/Eur	PBMC	Episomal	x	x	x
MPIPi044-A	MPIP	BD13	BD	Lithium	M	40	25	FOR2107	Caucasian/Eur	PBMC	Episomal	-	x	x
MPIPi045-A	MPIP	BD14	BD	NA	F	53	19	FOR2107	Caucasian/Eur	PBMC	Episomal	x	x	x
MPIPi046-A	MPIP	BD15	BD	NA	M	62	53	FOR2107	Caucasian/Eur	PBMC	Episomal	x	x	x
MPIPi047-A	MPIP	BD16	BD	Lithium	F	56	23	FOR2107	Caucasian/Eur	PBMC	Episomal	x	x	x
MPIPi048-A	MPIP	BD17	BD	Lithium	M	58	30	FOR2107	Caucasian/Eur	PBMC	Episomal	x	x	x
MPIPi026-A	MPIP	BD18	BD	NA	F	55	NA	Coriell	Caucasian/Amish	Fibroblasts	Episomal	x	x	-
MPIPi027-A	MPIP	BD19	BD	NA	M	61	NA	Coriell	Caucasian/Amish	Fibroblasts	Episomal	x	x	-
MPIPi049-A	MPIP	BD2	BD	NA	F	46	35	FOR2107	Caucasian/Eur	PBMC	Episomal	x	x	x
MPIPi031-A	MPIP	BD20	BD	NA	F	46	30	Coriell	Caucasian/Amish	Fibroblasts	Episomal	x	x	-
MPIPi036-A	MPIP	BD21	BD	NA	F	82	NA	Coriell	Caucasian/Amish	Fibroblasts	Episomal	x	x	-
MPIPi029-A	MPIP	BD22	BD	NA	M	56	NA	Coriell	Caucasian/Amish	Fibroblasts	Episomal	x	x	-
MPIPi051-A	MPIP	BD5	BD	NA	M	63	22	FOR2107	Caucasian/Eur	PBMC	Episomal	x	x	x
MPIPi052-A	MPIP	BD6	BD	NA	M	50	13	FOR2107	Caucasian/Eur	PBMC	Episomal	x	x	x
MPIPi053-A	MPIP	BD7	BD	NA	M	50	50	FOR2107	Caucasian/Eur	PBMC	Episomal	x	x	x
MPIPi054-A	MPIP	BD8	BD	NA	F	30	14	FOR2107	Caucasian/Eur	PBMC	Episomal	x	x	x
MPIPi055-A	MPIP	BD9	BD	Lithium	M	32	19	FOR2107	Caucasian/Eur	PBMC	Episomal	x	x	x
MPIPi008-A	MPIP	Ctrl1	Ctrl	no	M	23	NA	MPIP	Caucasian/Eur	PBMC	Episomal	x	x	x
MPIPi017-A	MPIP	Ctrl10	Ctrl	no	F	34.1	NA	MPIP	Caucasian/Eur	PBMC	Episomal	x	x	x
MPIPi056-A	MPIP	Ctrl12	Ctrl	no	F	NA	NA	ThermoFisher	Caucasian/Eur	Fibroblast	Episomal	x	x	x
MPIPi010-A	MPIP	Ctrl2	Ctrl	no	M	26.7151	NA	MPIP	Caucasian/Eur	PBMC	Episomal	x	x	x
MPIPi012-A	MPIP	Ctrl3	Ctrl	no	M	26.463	NA	MPIP	Caucasian/Eur	PBMC	Episomal	x	x	x
MPIPi030-A	MPIP	Ctrl33	Ctrl	NA	F	37	40	Coriell	Caucasian/Amish	Fibroblasts	Episomal	x	x	-
MPIPi032-A	MPIP	Ctrl34	Ctrl	NA	F	58	in teens	Coriell	Caucasian/Amish	Fibroblasts	Episomal	x	x	-
MPIPi039-A	MPIP	Ctrl35	Ctrl	NA	M	74	24	Coriell	Caucasian/Amish	Fibroblasts	Episomal	x	x	-
MPIPi035-A	MPIP	Ctrl36	Ctrl	NA	F	41	27	Coriell	Caucasian/Amish	Fibroblasts	Episomal	-	x	-
PSYLMUi001-A	MPIP	Ctrl37	Ctrl	no	M	27	NA	LMU	Caucasian/Eur	PBMC	Episomal	x	x	x
MPIPi013-A	MPIP	Ctrl4	Ctrl	no	F	26.2247	NA	MPIP	Caucasian/Eur	PBMC	Episomal	x	x	x
MPIPi014-A	MPIP	Ctrl5	Ctrl	no	F	33.9041	NA	MPIP	Caucasian/Eur	PBMC	Episomal	x	x	x
MPIPi009-A	MPIP	Ctrl6	Ctrl	no	M	33.4137	NA	MPIP	Caucasian/Eur	PBMC	Episomal	x	x	x
MPIPi011-A	MPIP	Ctrl7	Ctrl	no	M	22.8658	NA	MPIP	Caucasian/Eur	PBMC	Episomal	x	x	x
MPIPi015-A	MPIP	Ctrl8	Ctrl	no	M	35.33	NA	MPIP	Caucasian/Eur	PBMC	Episomal	-	x	-
MPIPi016-A	MPIP	Ctrl9	Ctrl	no	F	52.94	NA	MPIP	Caucasian/Eur	PBMC	Episomal	x	x	x
MPIPi050-A	MPIP	MDD1	MDD	NA	M	56	48	FOR2107	Caucasian/Eur	PBMC	Episomal	x	x	x
MPIPi042-A	MPIP	MDD2	MDD	NA	F	62	23	FOR2107	Caucasian/Eur	PBMC	Episomal	x	x	x
MPIPi025-A	MPIP	MDD3	MDD	NA	M	39	43	Coriell	Caucasian/Amish	Fibroblasts	Episomal	x	x	-
MPIPi028-A	MPIP	MDD4	MDD	NA	F	47	NA	Coriell	Caucasian/Amish	Fibroblasts	Episomal	x	x	-
MPIPi033-A	MPIP	MDD5	MDD	NA	F	33	NA	Coriell	Caucasian/Amish	Fibroblasts	Episomal	x	x	-
MPIPi034-A	MPIP	MDD6	MDD	NA	M	50	30	Coriell	Caucasian/Amish	Fibroblasts	Episomal	x	x	-
MPIPi037-A	MPIP	MDD7	MDD	NA	M	26	18	Coriell	Caucasian/Amish	Fibroblasts	Episomal	-	x	-
MPIPi038-A	MPIP	MDD8	MDD	NA	M	27	NA	Coriell	Caucasian/Amish	Fibroblasts	Episomal	x	x	-
MPIPi018-A	MPIP	SCZ1	SCZ	NA	M	26	NA	Coriell	Caucasian/Jewish	Fibroblast	Episomal	x	x	x	GM01792
MPIPi020-A	MPIP	SCZ10	SCZ	Clozapin	M	51	29	MPIP	Caucasian/Eur	PBMC	Episomal	-	x	x
PSYLMUi047-A	MPIP	SCZ11	SCZ	Clozapin	M	55	23	MPIP	Caucasian/Eur	PBMC	Episomal	x	-	x
MPIPi005-A	MPIP	SCZ12	SCZ	Clozapin	M	45	35	MPIP	Caucasian/Eur	PBMC	Episomal	x	-	x
MPIPi006-A	MPIP	SCZ13	SCZ	Clozapin	M	41	39	MPIP	Caucasian/Eur	PBMC	Episomal	x	x	x
MPIPi007-A	MPIP	SCZ14	SCZ	Clozapin	F	65	24	MPIP	Caucasian/Eur	PBMC	Episomal	-	x	x
PSYLMUi042-A	MPIP	SCZ15	SCZ	Clozapin	M	45	19	MPIP	Caucasian/Eur	PBMC	Episomal	x	x	x
MPIPi001-A	MPIP	SCZ16	SCZ	Clozapin	M	23	21.5	MPIP	Caucasian/Eur	PBMC	Episomal	x	x	x
MPIPi002-A	MPIP	SCZ17	SCZ	Clozapin	M	25	18	MPIP	Caucasian/Eur	PBMC	Episomal	-	x	x
PSYLMUi043-A	MPIP	SCZ18	SCZ	no Clozapin	F	32	25	MPIP	Caucasian/Eur	PBMC	Episomal	x	x	x
MPIPi019-A	MPIP	SCZ19	SCZ	no Clozapin	F	46	42	MPIP	Caucasian/Eur	PBMC	Episomal	-	-	x
MPIPi021-A	MPIP	SCZ2	SCZ	NA	M	23	NA	Coriell	Caucasian/Jewish	Fibroblast	Episomal	x	x	x	GM02497
MPIPi003-A	MPIP	SCZ20	SCZ	no Clozapin	F	29	23	MPIP	Caucasian/Eur	PBMC	Episomal	x	x	x
PSYLMUi044-A	MPIP	SCZ21	SCZ	no Clozapin	M	26	26	MPIP	Caucasian/Eur	PBMC	Episomal	x	x	x
MPIPi022-A	MPIP	SCZ3	SCZ	NA	F	27	NA	Coriell	Caucasian/Jewish	Fibroblast	Episomal	x	x	x	GM01835
MPIPi023-A	MPIP	SCZ4	SCZ	NA	F	27	NA	Coriell	Caucasian/Jewish	Fibroblast	Episomal	x	x	x	GM02503
MPIPi024-A	MPIP	SCZ5	SCZ	NA	M	22	NA	Coriell	Caucasian	Fibroblast	Episomal	x	x	x	GM02038
PSYLMUi041-A	MPIP	SCZ6	SCZ	Clozapin	F	63	60	MPIP	Caucasian/Eur	PBMC	Episomal	x	x	x
PSYLMUi045-A	MPIP	SCZ7	SCZ	no Clozapin	M	22	21.5	MPIP	Caucasian/Eur	PBMC	Episomal	x	x	x
PSYLMUi046-A	MPIP	SCZ8	SCZ	Clozapin	M	43	24	MPIP	Caucasian/Eur	PBMC	Episomal	x	x	x
MPIPi004-A	MPIP	SCZ9	SCZ	Clozapin	M	44	30	MPIP	Caucasian/Eur	PBMC	Episomal	x	x	x
PSYLMUi036-A	LMU	Ctrl13	Ctrl	no	M	36	NA	LMU	Caucasian/Eur	PBMC	Episomal	x	-	x
PSYLMUi037-A	LMU	Ctrl14	Ctrl	no	M	44	NA	LMU	Caucasian/Eur	PBMC	Episomal	x	x	x
PSYLMUi038-A	LMU	Ctrl15	Ctrl	no	M	47	NA	LMU	Caucasian/Eur	PBMC	Episomal	-	x	x
PSYLMUi039-A	LMU	Ctrl16	Ctrl	no	M	32	NA	LMU	Caucasian/Eur	PBMC	Episomal	x	x	x
PSYLMUi040-A	LMU	Ctrl17	Ctrl	no	M	47	NA	LMU	Caucasian/Eur	PBMC	Episomal	x	x	x
PSYLMUi002-A	LMU	Ctrl18	Ctrl	no	M	27	NA	LMU	Caucasian/Eur	PBMC	Episomal	x	x	x
PSYLMUi003-A	LMU	Ctrl19	Ctrl	no	M	21	NA	LMU	Caucasian/Eur	PBMC	Episomal	x	x	x
PSYLMUi004-A	LMU	Ctrl20	Ctrl	no	F	34	NA	LMU	Caucasian/Eur	PBMC	Episomal	x	-	x
PSYLMUi005-A	LMU	Ctrl21	Ctrl	no	M	56	NA	LMU	Caucasian/Eur	PBMC	Episomal	x	x	x
PSYLMUi006-A	LMU	Ctrl22	Ctrl	no	M	53	NA	LMU	Caucasian/Eur	PBMC	Episomal	-	x	-
PSYLMUi007-A	LMU	Ctrl23	Ctrl	no	M	22	NA	LMU	Caucasian/Eur	PBMC	Episomal	x	x	x
PSYLMUi008-A	LMU	Ctrl24	Ctrl	no	M	35	NA	LMU	Caucasian/Eur	PBMC	Episomal	x	x	-
PSYLMUi009-A	LMU	Ctrl25	Ctrl	no	M	27	NA	LMU	Caucasian/Eur	PBMC	Episomal	x	x	x
PSYLMUi010-A	LMU	Ctrl26	Ctrl	no	M	39	NA	LMU	Caucasian/Eur	PBMC	Episomal	x	-	x
PSYLMUi011-A	LMU	Ctrl27	Ctrl	no	M	33	NA	LMU	Caucasian/Eur	PBMC	Episomal	x	x	x
PSYLMUi012-A	LMU	Ctrl28	Ctrl	no	M	34	NA	LMU	Caucasian/Eur	PBMC	Episomal	x	x	x
PSYLMUi013-A	LMU	Ctrl29	Ctrl	no	M	41	NA	LMU	Caucasian/Eur	PBMC	Episomal	x	x	x
PSYLMUi014-A	LMU	Ctrl30	Ctrl	no	F	53	NA	LMU	Caucasian/Eur	PBMC	Episomal	x	x	x
PSYLMUi015-A	LMU	Ctrl31	Ctrl	no	M	52	NA	LMU	Caucasian/Eur	PBMC	Episomal	x	x	x
PSYLMUi016-A	LMU	Ctrl32	Ctrl	no	M	51	NA	LMU	Caucasian/Eur	PBMC	Episomal	x	x	x
PSYLMUi017-A	LMU	SCZ22	SCZ	no Clozapin	M	41	20	LMU	Caucasian/Eur	PBMC	Episomal	x	x	x
PSYLMUi018-A	LMU	SCZ23	SCZ	Clozapin	M	45	33	LMU	Caucasian/Eur	PBMC	Episomal	x	x	x
PSYLMUi019-A	LMU	SCZ24	SCZ	Clozapin	M	30	18	LMU	Caucasian/Eur	PBMC	Episomal	x	x	x
PSYLMUi020-A	LMU	SCZ25	SCZ	no Clozapin	M	49	40	LMU	Caucasian/Eur	PBMC	Episomal	x	x	x
PSYLMUi021-A	LMU	SCZ26	SCZ	no Clozapin	M	28	19	LMU	Caucasian/Eur	PBMC	Episomal	x	x	x
PSYLMUi022-A	LMU	SCZ27	SCZ	no Clozapin	M	38	31	LMU	Caucasian/Eur	PBMC	Episomal	x	x	x
PSYLMUi023-A	LMU	SCZ28	SCZ	no Clozapin	M	50	40	LMU	Caucasian/Eur	PBMC	Episomal	-	x	x
PSYLMUi024-A	LMU	SCZ29	SCZ	no Clozapin	M	41	36	LMU	Caucasian/Eur	PBMC	Episomal	x	x	x
PSYLMUi025-A	LMU	SCZ30	SCZ	no Clozapin	F	44	25	LMU	Caucasian/Eur	PBMC	Episomal	x	x	x
PSYLMUi026-A	LMU	SCZ31	SCZ	no Clozapin	F	29	24	LMU	Caucasian/Eur	PBMC	Episomal	x	x	x
PSYLMUi027-A	LMU	SCZ32	SCZ	Clozapin	M	55	29	LMU	Caucasian/Eur	PBMC	Episomal	x	-	x
PSYLMUi028-A	LMU	SCZ33	SCZ	no Clozapin	M	59	23	LMU	Caucasian/Eur	PBMC	Episomal	x	x	x
PSYLMUi029-A	LMU	SCZ34	SCZ	no Clozapin	M	37	23	LMU	Caucasian/Eur	PBMC	Episomal	x	x	x
PSYLMUi030-A	LMU	SCZ35	SCZ	no Clozapin	M	20	16	LMU	Caucasian/Eur	PBMC	Episomal	x	x	x
PSYLMUi031-A	LMU	SCZ36	SCZ	no Clozapin	M	54	23	LMU	Caucasian/Eur	PBMC	Episomal	x	x	x
PSYLMUi032-A	LMU	SCZ37	SCZ	no Clozapin	W	37	17	LMU	Caucasian/Eur	PBMC	Episomal	x	x	x
PSYLMUi033-A	LMU	SCZ38	SCZ	no Clozapin	M	48	38	LMU	Caucasian/Eur	PBMC	Episomal	x	x	x
PSYLMUi034-A	LMU	SCZ39	SCZ	no Clozapin	F	49	44	LMU	Caucasian/Eur	PBMC	Episomal	-	x	-
PSYLMUi035-A	LMU	SCZ40	SCZ	no Clozapin	M	34	25	LMU	Caucasian/Eur	PBMC	Episomal	x	x	x
ISFi001-A	HZZ	Ctrl11	Ctrl	no	M	NA	NA	HHZ	Caucasian/Eur	Fibroblast	mRNA	x	x	x	BJ ATCC® CRL-2522
