## Supplementary Table 4 for "Polygenic risk for schizophrenia converges on alternative polyadenylation as molecular mechanism underlying synaptic impairment"

### Sheet: SYN1_Imaging_Cohort
diagnosis	cId	plate	well	batch	fId	Donor	nFOV	Neurite_Syn1Count	Neurite_TotalArea
Ctrl	b1_P1_A2	P1	A2	b1	P1_A2_10	HDF6	28	0.0596801	521120
Ctrl	b1_P1_A3	P1	A3	b1	P1_A3_10	HDF6	28	0.0652412	447385
Ctrl	b1_P1_B2	P1	B2	b1	P1_B2_10	N1	26	0.0571439	542824
Ctrl	b1_P1_B3	P1	B3	b1	P1_B3_10	N1	29	0.0525977	589683
Ctrl	b1_P1_C2	P1	C2	b1	P1_C2_10	FOK1	27	0.0616203	501842
Ctrl	b1_P1_C3	P1	C3	b1	P1_C3_1	FOK1	29	0.0499349	599540
Ctrl	b1_P1_D2	P1	D2	b1	P1_D2_10	FOK2	27	0.0523105	462945
Ctrl	b1_P1_D3	P1	D3	b1	P1_D3_10	FOK2	26	0.0465572	500257
Ctrl	b1_P1_E2	P1	E2	b1	P1_E2_10	FOK3	28	0.0579601	434042
Ctrl	b1_P1_E3	P1	E3	b1	P1_E3_10	FOK3	29	0.0545929	469134
Ctrl	b1_P1_F2	P1	F2	b1	P1_F2_10	FOK4	22	0.0606548	282334
Ctrl	b1_P1_F3	P1	F3	b1	P1_F3_10	FOK4	26	0.0606137	328062
Ctrl	b1_P2_A3	P2	A3	b1	P2_A3_10	FOK5	28	0.0627315	363723
Ctrl	b1_P2_A4	P2	A4	b1	P2_A4_10	FOK5	26	0.0516377	348158
Ctrl	b1_P2_B3	P2	B3	b1	P2_B3_10	FOK17	23	0.0420664	305751
Ctrl	b1_P2_B4	P2	B4	b1	P2_B4_10	FOK17	18	0.0500078	179735
Ctrl	b1_P2_C3	P2	C3	b1	P2_C3_10	FOK22	24	0.0501362	311609
Ctrl	b1_P2_C4	P2	C4	b1	P2_C4_10	FOK22	20	0.057264	275030
Ctrl	b1_P2_D3	P2	D3	b1	P2_D3_10	FOK60	29	0.0524107	436549
Ctrl	b1_P2_D4	P2	D4	b1	P2_D4_10	FOK60	27	0.049484	391010
SCZ	b1_P3_A2	P3	A2	b1	P3_A2_1	CLM1	30	0.0612656	482890
SCZ	b1_P3_A3	P3	A3	b1	P3_A3_1	CLM1	30	0.0540957	635942
SCZ	b1_P3_B2	P3	B2	b1	P3_B2_10	CLM2	25	0.0466618	376673
SCZ	b1_P3_B3	P3	B3	b1	P3_B3_10	CLM2	28	0.044191	482413
SCZ	b1_P3_C2	P3	C2	b1	P3_C2_10	CLM3	25	0.0454513	386586
SCZ	b1_P3_C3	P3	C3	b1	P3_C3_10	CLM3	26	0.0406161	438591
SCZ	b1_P3_D2	P3	D2	b1	P3_D2_10	CLM4	27	0.0333591	406116
SCZ	b1_P3_D3	P3	D3	b1	P3_D3_10	CLM4	26	0.0351766	374832
SCZ	b1_P3_E3	P3	E3	b1	P3_E3_10	CLM5	29	0.0424264	577602
SCZ	b1_P3_E4	P3	E4	b1	P3_E4_10	CLM5	26	0.0368558	616442
SCZ	b1_P3_F2	P3	F2	b1	P3_F2_10	CLM8	20	0.0533078	519337
SCZ	b1_P3_F3	P3	F3	b1	P3_F3_10	CLM8	17	0.0502644	430429
SCZ	b1_P4_A3	P4	A3	b1	P4_A3_10	CLM13	27	0.061605	352750
SCZ	b1_P4_B3	P4	B3	b1	P4_B3_12	CLM14	22	0.0500022	157519
SCZ	b1_P4_B4	P4	B4	b1	P4_B4_13	CLM14	13	0.0369926	359717
SCZ	b1_P4_C4	P4	C4	b1	P4_C4_12	CLM15	17	0.0422015	254742
Ctrl	b2_P1_A1	P1	A1	b2	P1_A1_10	HDF6	36	0.0162058	162349
Ctrl	b2_P1_A2	P1	A2	b2	P1_A2_10	N1	26	0.016202	538887
Ctrl	b2_P1_A4	P1	A4	b2	P1_A4_10	FOK2	35	0.0163193	352025
SCZ	b2_P1_A6	P1	A6	b2	P1_A6_10	CLM2	31	0.0159617	358037
SCZ	b2_P1_A7	P1	A7	b2	P1_A7_10	CLM3	23	0.0157983	271128
SCZ	b2_P1_A8	P1	A8	b2	P1_A8_10	CLM4	44	0.0160123	211552
Ctrl	b2_P1_B1	P1	B1	b2	P1_B1_10	HDF6	46	0.0176084	271890
Ctrl	b2_P1_B2	P1	B2	b2	P1_B2_10	N1	37	0.0184527	195250
Ctrl	b2_P1_B3	P1	B3	b2	P1_B3_11	FOK1	31	0.0120966	334097
Ctrl	b2_P1_B4	P1	B4	b2	P1_B4_10	FOK2	39	0.0137126	294815
SCZ	b2_P1_B5	P1	B5	b2	P1_B5_10	CLM1	44	0.0127955	302060
SCZ	b2_P1_B6	P1	B6	b2	P1_B6_10	CLM2	42	0.010205	237127
SCZ	b2_P1_B7	P1	B7	b2	P1_B7_11	CLM3	41	0.0116487	257084
SCZ	b2_P1_B8	P1	B8	b2	P1_B8_10	CLM4	27	0.0113968	341397
Ctrl	b2_P2_A2	P2	A2	b2	P2_A2_10	FOK4	30	0.0133394	207331
Ctrl	b2_P2_A4	P2	A4	b2	P2_A4_11	FOK17	61	0.0132135	194492
SCZ	b2_P2_A5	P2	A5	b2	P2_A5_10	CLM5	30	0.0141906	193588
SCZ	b2_P2_A6	P2	A6	b2	P2_A6_10	CLM8	36	0.0117018	243496
SCZ	b2_P2_A7	P2	A7	b2	P2_A7_10	CLM13	45	0.0122822	266510
SCZ	b2_P2_A8	P2	A8	b2	P2_A8_10	CLM14	40	0.0106271	294622
Ctrl	b2_P2_B1	P2	B1	b2	P2_B1_10	FOK3	27	0.00887435	336638
Ctrl	b2_P2_B2	P2	B2	b2	P2_B2_10	FOK4	34	0.00956038	312527
Ctrl	b2_P2_B3	P2	B3	b2	P2_B3_11	FOK5	49	0.013577	198285
SCZ	b2_P2_B5	P2	B5	b2	P2_B5_10	CLM5	45	0.00918243	303073
SCZ	b2_P2_B7	P2	B7	b2	P2_B7_10	CLM13	65	0.0100908	269209
SCZ	b2_P3_A3	P3	A3	b2	P3_A3_10	CLM15	17	0.00640706	206958
SCZ	b2_P3_A4	P3	A4	b2	P3_A4_10	CLM16	28	0.00592052	288487
Ctrl	b2_P3_B1	P3	B1	b2	P3_B1_10	FOK22	37	0.00730711	298841
Ctrl	b2_P3_B2	P3	B2	b2	P3_B2_10	FOK60	21	0.00679294	291933
SCZ	b2_P3_B3	P3	B3	b2	P3_B3_10	CLM15	45	0.00455936	329405

### Sheet: SYN1_Imaging_PTPB2
id	well	donor	condition	batch	SYN1_neuriteDensityArea	SYN1_somaDensityArea	SYN1_neuriteDensity	SYN1_somaDensity
Overlay_MFGTMP__1650_4500001.tiff	A05	CLM1	Ctrl	b4	0.0174478	0.0207445	0.00179308	0.00215778
Overlay_MFGTMP__1650_4500002.tiff	A06	CLM1	Ctrl	b4	0.0187138	0.00417909	0.00188743	0.000474383
Overlay_MFGTMP__1650_4500004.tiff	B06	CLM1	Ctrl	b4	0.00444048	0.00665279	0.000491222	0.000854828
Overlay_MFGTMP__1650_4500005.tiff	C05	CLM1	shPTBP2	b4	0.0368312	0.0262242	0.00389793	0.0028186
Overlay_MFGTMP__1650_4500006.tiff	C06	CLM1	shPTBP2	b4	0.0220367	0.0520253	0.00213699	0.00515134
Overlay_MFGTMP__1650_4500007.tiff	D05	CLM1	shPTBP2	b4	0.033513	0.0046733	0.0039971	0.000615186
Overlay_MFGTMP__1650_4500008.tiff	D06	CLM1	shPTBP2	b4	0.0353931	0.0313811	0.00351539	0.00313305
Overlay_MFGTMP__1650_4500009.tiff	A01	FOK1	Ctrl	b4	0.0106854	0.057995	0.00109306	0.0057995
Overlay_MFGTMP__1650_4500010.tiff	A02	FOK1	Ctrl	b4	0.0138147	0.0365779	0.00130608	0.00358078
Overlay_MFGTMP__1650_4500011.tiff	B01	FOK1	Ctrl	b4	0.0155501	0.0268314	0.00164294	0.00289497
Overlay_MFGTMP__1650_4500012.tiff	B02	FOK1	Ctrl	b4	0.0278098	0.0534375	0.00242795	0.00477315
Overlay_MFGTMP__1650_4500013.tiff	C01	FOK1	shPTBP2	b4	0.0367188	0.0136037	0.00394191	0.00170023
Overlay_MFGTMP__1650_4500014.tiff	C02	FOK1	shPTBP2	b4	0.0272367	0	0.00262889	0
Overlay_MFGTMP__1650_4500017.tiff	A03	FOK3	Ctrl	b4	0.00669698	0.0045921	0.000835828	0.000545236
Overlay_MFGTMP__1650_4500018.tiff	A04	FOK3	Ctrl	b4	0.00963678	0.00904162	0.00105973	0.00114302
Overlay_MFGTMP__1650_4500019.tiff	B03	FOK3	Ctrl	b4	0.0290242	0.0403955	0.00278565	0.00375682
Overlay_MFGTMP__1650_4500020.tiff	B04	FOK3	Ctrl	b4	0.0101577	0.0198567	0.000941223	0.00196568
Overlay_MFGTMP__1650_4500021.tiff	C03	FOK3	shPTBP2	b4	0.0112346	0.0190801	0.00131572	0.00199062
Overlay_MFGTMP__1650_4500022.tiff	C04	FOK3	shPTBP2	b4	0.0508187	0.00293328	0.00478124	0.000412151
Overlay_MFGTMP__1650_4500023.tiff	D03	FOK3	shPTBP2	b4	0.0123734	0.0160575	0.00125395	0.00158708
Overlay_MFGTMP__1650_4500025.tiff	A05	CLM1	Ctrl	b4	0.00304704	0.00208318	0.000419084	0.000148798
Overlay_MFGTMP__1650_4500026.tiff	A06	CLM1	Ctrl	b4	0.0111311	0.0101262	0.00123035	0.00101262
Overlay_MFGTMP__1650_4500029.tiff	C05	CLM1	shPTBP2	b4	0.00542679	0.00277697	0.000711517	0.000388178
Overlay_MFGTMP__1650_4500030.tiff	C06	CLM1	shPTBP2	b4	0.0478301	0.0359112	0.00455338	0.00365123
Overlay_MFGTMP__1650_4500032.tiff	D06	CLM1	shPTBP2	b4	0.0428849	0.0259162	0.00438009	0.00273645
Overlay_MFGTMP__1650_4500033.tiff	A01	FOK1	Ctrl	b4	0.0270687	0.0521671	0.00273581	0.00505124
Overlay_MFGTMP__1650_4500034.tiff	A02	FOK1	Ctrl	b4	0.0321236	0.0195118	0.00342516	0.0021891
Overlay_MFGTMP__1650_4500036.tiff	B02	FOK1	Ctrl	b4	0.0209906	0.0291138	0.00214227	0.00279418
Overlay_MFGTMP__1650_4500037.tiff	C01	FOK1	shPTBP2	b4	0.0281485	0.00300209	0.00319729	0.000404127
Overlay_MFGTMP__1650_4500039.tiff	D01	FOK1	shPTBP2	b4	0.0210809	0.019085	0.00225444	0.00199307
Overlay_MFGTMP__1650_4500040.tiff	D02	FOK1	shPTBP2	b4	0.0256077	0.044255	0.00257507	0.00427987
Overlay_MFGTMP__1650_4500041.tiff	A03	FOK3	Ctrl	b4	0.0477705	0.0295234	0.00500081	0.00324161
Overlay_MFGTMP__1650_4500042.tiff	A04	FOK3	Ctrl	b4	0.0162008	0.0331121	0.00171444	0.00267033
Overlay_MFGTMP__1650_4500043.tiff	B03	FOK3	Ctrl	b4	0.0371816	0.045831	0.00356694	0.00406676
Overlay_MFGTMP__1650_4500044.tiff	B04	FOK3	Ctrl	b4	0.00898085	0.00313324	0.000984792	0.000383662
Overlay_MFGTMP__1650_4500045.tiff	C03	FOK3	shPTBP2	b4	0.0398514	0.00335993	0.00423499	0.000414237
Overlay_MFGTMP__1650_4500047.tiff	D03	FOK3	shPTBP2	b4	0.00617916	0.00227661	0.000546183	0.000569152
Overlay_MFGTMP__1650_4500049.tiff	A05	CLM1	Ctrl	b4	0.0334499	0.0618269	0.00302536	0.00579109
Overlay_MFGTMP__1650_4500050.tiff	A06	CLM1	Ctrl	b4	0.00749774	0.0167776	0.000862888	0.00193587
Overlay_MFGTMP__1650_4500053.tiff	C05	CLM1	shPTBP2	b4	0.0258444	0.0284248	0.00291411	0.0031058
Overlay_MFGTMP__1650_4500054.tiff	C06	CLM1	shPTBP2	b4	0.0142408	0.016497	0.00164474	0.00189824
Overlay_MFGTMP__1650_4500055.tiff	D05	CLM1	shPTBP2	b4	0.0584198	0.0336739	0.00570824	0.00349765
Overlay_MFGTMP__1650_4500056.tiff	D06	CLM1	shPTBP2	b4	0.0311128	0.0285447	0.00315567	0.0030123
Overlay_MFGTMP__1650_4500057.tiff	A01	FOK1	Ctrl	b4	0.0101062	0.0383592	0.00104493	0.00421286
Overlay_MFGTMP__1650_4500058.tiff	A02	FOK1	Ctrl	b4	0.00854599	0.0359944	0.000878504	0.00342169
Overlay_MFGTMP__1650_4500059.tiff	B01	FOK1	Ctrl	b4	0.0204992	0	0.00203984	0
Overlay_MFGTMP__1650_4500060.tiff	B02	FOK1	Ctrl	b4	0.0271858	0.0606955	0.00255075	0.00442764
Overlay_MFGTMP__1650_4500061.tiff	C01	FOK1	shPTBP2	b4	0.0311868	0.0214816	0.00344321	0.00232631
Overlay_MFGTMP__1650_4500062.tiff	C02	FOK1	shPTBP2	b4	0.0259627	0.053053	0.00270187	0.00452295
Overlay_MFGTMP__1650_4500064.tiff	D02	FOK1	shPTBP2	b4	0.0546617	0.00163704	0.00535404	0.000265356
Overlay_MFGTMP__1650_4500065.tiff	A03	FOK3	Ctrl	b4	0.0554113	0.056488	0.00556658	0.00556335
Overlay_MFGTMP__1650_4500066.tiff	A04	FOK3	Ctrl	b4	0.0170971	0.0179618	0.00186577	0.0019638
Overlay_MFGTMP__1650_4500067.tiff	B03	FOK3	Ctrl	b4	0.0375102	0.0377676	0.00370976	0.00363059
Overlay_MFGTMP__1650_4500068.tiff	B04	FOK3	Ctrl	b4	0.0154204	0.0139892	0.00151418	0.00156062
Overlay_MFGTMP__1650_4500069.tiff	C03	FOK3	shPTBP2	b4	0.0336955	0.0436157	0.00330402	0.004112
Overlay_MFGTMP__1650_4500070.tiff	C04	FOK3	shPTBP2	b4	0.0432814	0.0194155	0.00434628	0.0019957
Overlay_MFGTMP__1650_4500071.tiff	D03	FOK3	shPTBP2	b4	0.0340376	0.00818256	0.00314697	0.000853132
Overlay_MFGTMP__1650_4500073.tiff	A05	CLM1	Ctrl	b4	0.0189974	0.0303373	0.00195759	0.00282998
Overlay_MFGTMP__1650_4500074.tiff	A06	CLM1	Ctrl	b4	0.00805838	0.010363	0.000978988	0.00126453
Overlay_MFGTMP__1650_4500077.tiff	C05	CLM1	shPTBP2	b4	0.00295655	0.00328729	0.000391555	0.000412897
Overlay_MFGTMP__1650_4500078.tiff	C06	CLM1	shPTBP2	b4	0.0271433	0.0271527	0.0026054	0.00298929
Overlay_MFGTMP__1650_4500080.tiff	D06	CLM1	shPTBP2	b4	0.0343361	0.0371977	0.00363817	0.00396716
Overlay_MFGTMP__1650_4500081.tiff	A01	FOK1	Ctrl	b4	0.0277425	0.0449461	0.00272266	0.004971
Overlay_MFGTMP__1650_4500082.tiff	A02	FOK1	Ctrl	b4	0.0437321	0.0497223	0.0045164	0.00497602
Overlay_MFGTMP__1650_4500083.tiff	B01	FOK1	Ctrl	b4	0.00999702	0.0255682	0.00110639	0.00242313
Overlay_MFGTMP__1650_4500084.tiff	B02	FOK1	Ctrl	b4	0.0393781	0.0481052	0.00357145	0.00432804
Overlay_MFGTMP__1650_4500085.tiff	C01	FOK1	shPTBP2	b4	0.0572417	0.00791654	0.0059004	0.00108107
Overlay_MFGTMP__1650_4500086.tiff	C02	FOK1	shPTBP2	b4	0.00223014	0.00152362	0.000311934	0.000213841
Overlay_MFGTMP__1650_4500088.tiff	D02	FOK1	shPTBP2	b4	0.0171185	0.0187272	0.00193616	0.00219283
Overlay_MFGTMP__1650_4500089.tiff	A03	FOK3	Ctrl	b4	0.0199369	0.0342226	0.00221602	0.00333735
Overlay_MFGTMP__1650_4500090.tiff	A04	FOK3	Ctrl	b4	0.0150303	0.019585	0.00159157	0.00209811
Overlay_MFGTMP__1650_4500091.tiff	B03	FOK3	Ctrl	b4	0.030494	0.0518397	0.00311612	0.00501523
Overlay_MFGTMP__1650_4500093.tiff	C03	FOK3	shPTBP2	b4	0.0377903	0.0372677	0.0036693	0.00357224
Overlay_MFGTMP__1650_4500094.tiff	C04	FOK3	shPTBP2	b4	0.0288452	0.0425798	0.00246333	0.00337142
Overlay_MFGTMP__1650_4500095.tiff	D03	FOK3	shPTBP2	b4	0.00815801	0.00557916	0.000986167	0.000665404
Overlay_MFGTMP__1650_4500098.tiff	A06	CLM1	Ctrl	b4	0.0056556	0.00350605	0.0007092	0.000439051
Overlay_MFGTMP__1650_4500100.tiff	B06	CLM1	Ctrl	b4	0.0596184	0.0843106	0.00926221	0.0116348
Overlay_MFGTMP__1650_4500101.tiff	C05	CLM1	shPTBP2	b4	0.0276418	0.0407208	0.00281529	0.00395227
Overlay_MFGTMP__1650_4500102.tiff	C06	CLM1	shPTBP2	b4	0.0196348	0.0279757	0.00186249	0.00246239
Overlay_MFGTMP__1650_4500104.tiff	D06	CLM1	shPTBP2	b4	0.0301352	0.0227465	0.00308727	0.00252084
Overlay_MFGTMP__1650_4500106.tiff	A02	FOK1	Ctrl	b4	0.0422446	0.0290422	0.00393903	0.00308203
Overlay_MFGTMP__1650_4500107.tiff	B01	FOK1	Ctrl	b4	0.017768	0.0274876	0.00186729	0.00301338
Overlay_MFGTMP__1650_4500108.tiff	B02	FOK1	Ctrl	b4	0.015662	0.041374	0.00162948	0.00360955
Overlay_MFGTMP__1650_4500110.tiff	C02	FOK1	shPTBP2	b4	0.0111089	0	0.0013464	0
Overlay_MFGTMP__1650_4500111.tiff	D01	FOK1	shPTBP2	b4	0.0197253	0.0554075	0.00207173	0.00377526
Overlay_MFGTMP__1650_4500113.tiff	A03	FOK3	Ctrl	b4	0.0043615	0.0197221	0.000538235	0.00218453
Overlay_MFGTMP__1650_4500114.tiff	A04	FOK3	Ctrl	b4	0.0254521	0.0319552	0.00248534	0.00312926
Overlay_MFGTMP__1650_4500115.tiff	B03	FOK3	Ctrl	b4	0.026254	0.0252748	0.00270629	0.00254544
Overlay_MFGTMP__1650_4500116.tiff	B04	FOK3	Ctrl	b4	0.00508781	0.00579566	0.000581718	0.000662361
Overlay_MFGTMP__1650_4500117.tiff	C03	FOK3	shPTBP2	b4	0.0552586	0.0213183	0.004823	0.0020272
Overlay_MFGTMP__1650_4500118.tiff	C04	FOK3	shPTBP2	b4	0.0175955	0.0172994	0.00191404	0.00203712
Overlay_MFGTMP__1650_4500120.tiff	D04	FOK3	shPTBP2	b4	0.00919352	0.0343894	0.000953574	0.0033086
Overlay_MFGTMP__1650_4500121.tiff	A05	CLM1	Ctrl	b4	0.0366589	0.0155577	0.00374469	0.00178702
Overlay_MFGTMP__1650_4500122.tiff	A06	CLM1	Ctrl	b4	0.00758712	0.00679286	0.000853756	0.000763242
Overlay_MFGTMP__1650_4500126.tiff	C06	CLM1	shPTBP2	b4	0.0282286	0.0230371	0.00304753	0.00251647
Overlay_MFGTMP__1650_4500129.tiff	A01	FOK1	Ctrl	b4	0.0259592	0	0.00246506	0
Overlay_MFGTMP__1650_4500130.tiff	A02	FOK1	Ctrl	b4	0.011857	0.0354976	0.00106353	0.00247135
Overlay_MFGTMP__1650_4500131.tiff	B01	FOK1	Ctrl	b4	0.0417056	0.0728152	0.00393208	0.00642742
Overlay_MFGTMP__1650_4500132.tiff	B02	FOK1	Ctrl	b4	0.0230262	0.0380113	0.00221565	0.00349946
Overlay_MFGTMP__1650_4500136.tiff	D02	FOK1	shPTBP2	b4	0.0482765	0.0254481	0.004969	0.00267008
Overlay_MFGTMP__1650_4500139.tiff	B03	FOK3	Ctrl	b4	0.0150476	0.0220141	0.00161301	0.00217591
Overlay_MFGTMP__1650_4500140.tiff	B04	FOK3	Ctrl	b4	0.00473257	0.0073035	0.000519036	0.00092147
Overlay_MFGTMP__1650_4500141.tiff	C03	FOK3	shPTBP2	b4	0.0360354	0.0759073	0.00324347	0.00573522
Overlay_MFGTMP__1650_4500143.tiff	D03	FOK3	shPTBP2	b4	0.0485792	0.114008	0.00417655	0.00764685
Overlay_MFGTMP__1650_4500144.tiff	D04	FOK3	shPTBP2	b4	0.021109	0.0298081	0.00209413	0.00284829
Overlay_MFGTMP__1650_4500146.tiff	A06	CLM1	Ctrl	b4	0.00174424	0.00142055	0.000234301	0.000184787
Overlay_MFGTMP__1650_4500149.tiff	C05	CLM1	shPTBP2	b4	0.0255388	0.0073286	0.0028965	0.000935028
Overlay_MFGTMP__1650_4500150.tiff	C06	CLM1	shPTBP2	b4	0.0133416	0.00385181	0.00157279	0.000529256
Overlay_MFGTMP__1650_4500155.tiff	B01	FOK1	Ctrl	b4	0.00529929	0.00644261	0.000697359	0.00088049
Overlay_MFGTMP__1650_4500156.tiff	B02	FOK1	Ctrl	b4	0.0243468	0.0428619	0.00222195	0.00342012
Overlay_MFGTMP__1650_4500157.tiff	C01	FOK1	shPTBP2	b4	0.0289632	0.0171976	0.00331363	0.00205624
Overlay_MFGTMP__1650_4500160.tiff	D02	FOK1	shPTBP2	b4	0.051673	0.0153212	0.00526861	0.00183483
Overlay_MFGTMP__1650_4500162.tiff	A04	FOK3	Ctrl	b4	0.0241219	0.0258671	0.00255582	0.00282921
Overlay_MFGTMP__1650_4500163.tiff	B03	FOK3	Ctrl	b4	0.0363209	0.0323645	0.00368769	0.00341135
Overlay_MFGTMP__1650_4500165.tiff	C03	FOK3	shPTBP2	b4	0.0314195	0.0397481	0.00292182	0.00374143
Overlay_MFGTMP__1650_4500167.tiff	D03	FOK3	shPTBP2	b4	0.0167871	0.0078382	0.0018909	0.000968111
Overlay_MFGTMP__1650_4500168.tiff	D04	FOK3	shPTBP2	b4	0.0399514	0.0381295	0.00399685	0.00366406
Overlay_MFGTMP__1650_4500169.tiff	A05	CLM1	Ctrl	b4	0.0192136	0.0214771	0.00195777	0.00200749
Overlay_MFGTMP__1650_4500170.tiff	A06	CLM1	Ctrl	b4	0.00496874	0.00301551	0.000606713	0.0003571
Overlay_MFGTMP__1650_4500173.tiff	C05	CLM1	shPTBP2	b4	0.0312288	0.0736285	0.00287466	0.00554163
Overlay_MFGTMP__1650_4500174.tiff	C06	CLM1	shPTBP2	b4	0.0219422	0.0499235	0.00222369	0.00448974
Overlay_MFGTMP__1650_4500176.tiff	D06	CLM1	shPTBP2	b4	0.0246483	0.0423495	0.00238918	0.00415251
Overlay_MFGTMP__1650_4500178.tiff	A02	FOK1	Ctrl	b4	0.0299314	0.030046	0.00285636	0.00314999
Overlay_MFGTMP__1650_4500180.tiff	B02	FOK1	Ctrl	b4	0.0315519	0.0646508	0.00273033	0.00626402
Overlay_MFGTMP__1650_4500184.tiff	D02	FOK1	shPTBP2	b4	0.0318909	0.0282484	0.0031204	0.00273127
Overlay_MFGTMP__1650_4500186.tiff	A04	FOK3	Ctrl	b4	0.0351321	NA	0.00321906	NA
Overlay_MFGTMP__1650_4500187.tiff	B03	FOK3	Ctrl	b4	0.0237384	0.0345373	0.00231493	0.00299388
Overlay_MFGTMP__1650_4500188.tiff	B04	FOK3	Ctrl	b4	0.01714	0.0195339	0.00166612	0.0023989
Overlay_MFGTMP__1650_4500189.tiff	C03	FOK3	shPTBP2	b4	0.045868	0.0281101	0.00460141	0.00313114
Overlay_MFGTMP__1650_4500190.tiff	C04	FOK3	shPTBP2	b4	0.0185018	0.0324115	0.00187476	0.00329825
Overlay_MFGTMP__1650_4500191.tiff	D03	FOK3	shPTBP2	b4	0.0140704	0.0349272	0.00144376	0.00332054
Overlay_MFGTMP__1650_4500193.tiff	A05	CLM1	Ctrl	b4	0.0165492	0.0114051	0.00185835	0.00138665
Overlay_MFGTMP__1650_4500194.tiff	A06	CLM1	Ctrl	b4	0.0156628	0.0107931	0.00172219	0.00134051
Overlay_MFGTMP__1650_4500197.tiff	C05	CLM1	shPTBP2	b4	0.0312398	0.0270799	0.00341531	0.00292257
Overlay_MFGTMP__1650_4500198.tiff	C06	CLM1	shPTBP2	b4	0.00724834	0.00841459	0.000874277	0.00107653
Overlay_MFGTMP__1650_4500201.tiff	A01	FOK1	Ctrl	b4	0.00534118	0.0185482	0.000684432	0.00231853
Overlay_MFGTMP__1650_4500202.tiff	A02	FOK1	Ctrl	b4	0.0482042	0.0466631	0.00463179	0.00413693
Overlay_MFGTMP__1650_4500204.tiff	B02	FOK1	Ctrl	b4	0.0261591	0.0742638	0.00254123	0.00637156
Overlay_MFGTMP__1650_4500205.tiff	C01	FOK1	shPTBP2	b4	0.0382518	0.0155323	0.00410702	0.00178164
Overlay_MFGTMP__1650_4500206.tiff	C02	FOK1	shPTBP2	b4	0.0270848	0.0277598	0.00248799	0.00322789
Overlay_MFGTMP__1650_4500207.tiff	D01	FOK1	shPTBP2	b4	0.0285287	0.0211111	0.00270279	0.00333333
Overlay_MFGTMP__1650_4500210.tiff	A04	FOK3	Ctrl	b4	0.0162909	0.0481012	0.00162067	0.00388395
Overlay_MFGTMP__1650_4500211.tiff	B03	FOK3	Ctrl	b4	0.0214503	0.0253927	0.0019744	0.00225952
Overlay_MFGTMP__1650_4500212.tiff	B04	FOK3	Ctrl	b4	0.0109155	0.016127	0.00115602	0.00158256
Overlay_MFGTMP__1650_4500214.tiff	C04	FOK3	shPTBP2	b4	0.0358941	0.0364612	0.00331103	0.00293569
Overlay_MFGTMP__1650_4500215.tiff	D03	FOK3	shPTBP2	b4	0.0326197	0.0402624	0.00301557	0.00340617
Overlay_MFGTMP__1650_4500216.tiff	D04	FOK3	shPTBP2	b4	0.0135235	0.0194424	0.00131924	0.00179864
Overlay_MFGTMP__1650_4500218.tiff	A06	CLM1	Ctrl	b4	0.00329591	0.00390248	0.000393795	0.000436958
Overlay_MFGTMP__1650_4500221.tiff	C05	CLM1	shPTBP2	b4	0.0129371	0.00502122	0.001614	0.000642784
Overlay_MFGTMP__1650_4500222.tiff	C06	CLM1	shPTBP2	b4	0.0299698	0.0273441	0.00300654	0.00286564
Overlay_MFGTMP__1650_4500223.tiff	D05	CLM1	shPTBP2	b4	0.0466514	0.0350993	0.00458391	0.00366907
Overlay_MFGTMP__1650_4500224.tiff	D06	CLM1	shPTBP2	b4	0.045398	0.0362919	0.0044835	0.0037005
Overlay_MFGTMP__1650_4500226.tiff	A02	FOK1	Ctrl	b4	0.00538504	0.0258877	0.000657795	0.00227392
Overlay_MFGTMP__1650_4500228.tiff	B02	FOK1	Ctrl	b4	0.0351012	0.0499838	0.00344231	0.00453892
Overlay_MFGTMP__1650_4500230.tiff	C02	FOK1	shPTBP2	b4	0.0126653	0.00826045	0.00134269	0.00121477
Overlay_MFGTMP__1650_4500231.tiff	D01	FOK1	shPTBP2	b4	0.0190016	0.0221171	0.00194094	0.00216454
Overlay_MFGTMP__1650_4500232.tiff	D02	FOK1	shPTBP2	b4	0.0558163	0.0341226	0.00529857	0.00351729
Overlay_MFGTMP__1650_4500233.tiff	A03	FOK3	Ctrl	b4	0.0193526	0.0266589	0.00222392	0.00241848
Overlay_MFGTMP__1650_4500234.tiff	A04	FOK3	Ctrl	b4	0.0237133	0.0229004	0.00243017	0.00239742
Overlay_MFGTMP__1650_4500235.tiff	B03	FOK3	Ctrl	b4	0.0188492	0.0145296	0.00196609	0.00160528
Overlay_MFGTMP__1650_4500236.tiff	B04	FOK3	Ctrl	b4	0.0167522	0.0454081	0.00161711	0.00408673
Overlay_MFGTMP__1650_4500237.tiff	C03	FOK3	shPTBP2	b4	0.0378711	0.0364712	0.00382942	0.00375633
Overlay_MFGTMP__1650_4500238.tiff	C04	FOK3	shPTBP2	b4	0.0244091	0.0221827	0.00259333	0.00233595
Overlay_MFGTMP__1650_4500239.tiff	D03	FOK3	shPTBP2	b4	0.0210483	0.0026862	0.00195641	0.0002442
Overlay_MFGTMP__1650_4500241.tiff	A05	CLM1	Ctrl	b4	0.0216675	0.0187757	0.00228319	0.00180041
Overlay_MFGTMP__1650_4500242.tiff	A06	CLM1	Ctrl	b4	0.000849794	0	0.000121012	0
Overlay_MFGTMP__1650_4500244.tiff	B06	CLM1	Ctrl	b4	0.0175579	0.0335007	0.00158376	0.00348325
Overlay_MFGTMP__1650_4500246.tiff	C06	CLM1	shPTBP2	b4	0.0133156	0.0178172	0.00147223	0.0019586
Overlay_MFGTMP__1650_4500252.tiff	B02	FOK1	Ctrl	b4	0.00897733	0.0227491	0.000966224	0.0023749
Overlay_MFGTMP__1650_4500254.tiff	C02	FOK1	shPTBP2	b4	0.0219493	0	0.00190635	0
Overlay_MFGTMP__1650_4500255.tiff	D01	FOK1	shPTBP2	b4	0.00140033	0.0015652	0.000178888	0.000161917
Overlay_MFGTMP__1650_4500256.tiff	D02	FOK1	shPTBP2	b4	0.0442092	0.0196861	0.00411945	0.00224924
Overlay_MFGTMP__1650_4500257.tiff	A03	FOK3	Ctrl	b4	0.0188753	0.0103457	0.00199115	0.00137296
Overlay_MFGTMP__1650_4500258.tiff	A04	FOK3	Ctrl	b4	0.0148288	0.0195918	0.00158459	0.00218445
Overlay_MFGTMP__1650_4500259.tiff	B03	FOK3	Ctrl	b4	0.0101614	0.00592339	0.00104288	0.000779393
Overlay_MFGTMP__1650_4500260.tiff	B04	FOK3	Ctrl	b4	0.021153	0.0449687	0.00204714	0.00415173
Overlay_MFGTMP__1650_4500261.tiff	C03	FOK3	shPTBP2	b4	0.0115696	0.0174728	0.00125616	0.00182953
Overlay_MFGTMP__1650_4500262.tiff	C04	FOK3	shPTBP2	b4	0.0336639	0.0372979	0.00327455	0.0036385
Overlay_MFGTMP__1650_4500263.tiff	D03	FOK3	shPTBP2	b4	0.00462849	0.00812531	0.000447209	0.000783162
Overlay_MFGTMP__1650_4500264.tiff	D04	FOK3	shPTBP2	b4	0.0329134	0.0359682	0.0032804	0.00341194
Overlay_MFGTMP__1650_4500271.tiff	D05	CLM1	shPTBP2	b4	0.0229824	0.0121481	0.00250201	0.00130877
Overlay_MFGTMP__1650_4500272.tiff	D06	CLM1	shPTBP2	b4	0.0170538	0.0129739	0.00198345	0.00159708
Overlay_MFGTMP__1650_4500275.tiff	B01	FOK1	Ctrl	b4	0.0218728	0.0331255	0.00239328	0.00337112
Overlay_MFGTMP__1650_4500276.tiff	B02	FOK1	Ctrl	b4	0.0159249	0.0582208	0.00147312	0.00341562
Overlay_MFGTMP__1650_4500280.tiff	D02	FOK1	shPTBP2	b4	0.0749334	0.0199442	0.00741132	0.00234367
Overlay_MFGTMP__1650_4500281.tiff	A03	FOK3	Ctrl	b4	0.0416383	0.039201	0.00409656	0.00383904
Overlay_MFGTMP__1650_4500282.tiff	A04	FOK3	Ctrl	b4	0.00667966	0.00959048	0.000768666	0.00104848
Overlay_MFGTMP__1650_4500283.tiff	B03	FOK3	Ctrl	b4	0.029449	0.031934	0.00280719	0.00282716
Overlay_MFGTMP__1650_4500284.tiff	B04	FOK3	Ctrl	b4	0.0174235	0.0232375	0.00181431	0.00206338
Overlay_MFGTMP__1650_4500285.tiff	C03	FOK3	shPTBP2	b4	0.00422765	0.00898102	0.000531017	0.00112985
Overlay_MFGTMP__1650_4500286.tiff	C04	FOK3	shPTBP2	b4	0.0601789	0.0108405	0.00567762	0.00102028
Overlay_MFGTMP__1650_4500287.tiff	D03	FOK3	shPTBP2	b4	0.04757	0.029836	0.00455071	0.00292916
Overlay_MFGTMP__1650_4500288.tiff	D04	FOK3	shPTBP2	b4	0.0230697	0.034801	0.00239422	0.00363569
Overlay_MFGTMP__1650_4500289.tiff	A05	CLM1	Ctrl	b4	0.023839	0.0332157	0.00240313	0.00339418
Overlay_MFGTMP__1650_4500290.tiff	A06	CLM1	Ctrl	b4	0.0157654	0.0356423	0.00159314	0.00348675
Overlay_MFGTMP__1650_4500293.tiff	C05	CLM1	shPTBP2	b4	0.015058	0.0108434	0.00170057	0.00119078
Overlay_MFGTMP__1650_4500294.tiff	C06	CLM1	shPTBP2	b4	0.034034	0.0374538	0.00359973	0.0040171
Overlay_MFGTMP__1650_4500296.tiff	D06	CLM1	shPTBP2	b4	0.0261265	0.0124255	0.00290158	0.00162274
Overlay_MFGTMP__1650_4500299.tiff	B01	FOK1	Ctrl	b4	0.0258886	0.0298507	0.00255547	0.00298507
Overlay_MFGTMP__1650_4500304.tiff	D02	FOK1	shPTBP2	b4	0.0517957	0.0101043	0.00530392	0.00135072
Overlay_MFGTMP__1650_4500305.tiff	A03	FOK3	Ctrl	b4	0.0134109	0.0166079	0.00146379	0.00190053
Overlay_MFGTMP__1650_4500308.tiff	B04	FOK3	Ctrl	b4	0.0137954	0.0145159	0.00145815	0.00160328
Overlay_MFGTMP__1650_4500310.tiff	C04	FOK3	shPTBP2	b4	0.0312148	0.0521604	0.00299816	0.00477565
Overlay_MFGTMP__1650_4500311.tiff	D03	FOK3	shPTBP2	b4	0.0161835	0.0427089	0.00158497	0.00408372
Overlay_MFGTMP__1650_4500312.tiff	D04	FOK3	shPTBP2	b4	0.0342387	0.0248093	0.00332635	0.00249732
Overlay_MFGTMP__1650_4500314.tiff	A06	CLM1	Ctrl	b4	0.0211898	0.0245372	0.00223722	0.00320902
Overlay_MFGTMP__1650_4500318.tiff	C06	CLM1	shPTBP2	b4	0.0456448	0.0367249	0.00438182	0.00349215
Overlay_MFGTMP__1650_4500323.tiff	B01	FOK1	Ctrl	b4	0.0207416	0.0251054	0.00214683	0.00301023
Overlay_MFGTMP__1650_4500325.tiff	C01	FOK1	shPTBP2	b4	0.0492601	0.0350383	0.00509558	0.00340708
Overlay_MFGTMP__1650_4500329.tiff	A03	FOK3	Ctrl	b4	0.00818356	0.00940046	0.00102702	0.000835596
Overlay_MFGTMP__1650_4500331.tiff	B03	FOK3	Ctrl	b4	0.0212106	0.00578459	0.00191534	0.000703945
Overlay_MFGTMP__1650_4500333.tiff	C03	FOK3	shPTBP2	b4	0.0203392	0.014364	0.00199161	0.00156984
Overlay_MFGTMP__1650_4500334.tiff	C04	FOK3	shPTBP2	b4	0.030909	0.0112676	0.00300853	0.00130785
Overlay_MFGTMP__1650_4500335.tiff	D03	FOK3	shPTBP2	b4	0.0272899	0.00859189	0.00284059	0.00111376
Overlay_MFGTMP__1650_4500336.tiff	D04	FOK3	shPTBP2	b4	0.0192218	0.0364855	0.00177312	0.00321163
Overlay_MFGTMP__1650_4500337.tiff	A05	CLM1	Ctrl	b4	0.0106725	0.0173564	0.00117936	0.00193239
Overlay_MFGTMP__1650_4500341.tiff	C05	CLM1	shPTBP2	b4	0.0373917	0.0509491	0.00374254	0.00509612
Overlay_MFGTMP__1650_4500342.tiff	C06	CLM1	shPTBP2	b4	0.00703816	0.00620304	0.000847365	0.000812303
Overlay_MFGTMP__1650_4500347.tiff	B01	FOK1	Ctrl	b4	0.0118969	0.0075963	0.00135867	0.00085787
Overlay_MFGTMP__1650_4500348.tiff	B02	FOK1	Ctrl	b4	0.0152365	0.0358286	0.00141971	0.00319357
Overlay_MFGTMP__1650_4500350.tiff	C02	FOK1	shPTBP2	b4	0.018031	0.0324892	0.0018796	0.00300493
Overlay_MFGTMP__1650_4500351.tiff	D01	FOK1	shPTBP2	b4	0.0220742	0.0636251	0.00209229	0.00509207
Overlay_MFGTMP__1650_4500354.tiff	A04	FOK3	Ctrl	b4	0.0231943	0.0384995	0.00225302	0.00317304
Overlay_MFGTMP__1650_4500355.tiff	B03	FOK3	Ctrl	b4	0.0237987	0.0212534	0.00218486	0.00181273
Overlay_MFGTMP__1650_4500358.tiff	C04	FOK3	shPTBP2	b4	0.00719182	0.0132824	0.000836539	0.00142237
Overlay_MFGTMP__1650_4500359.tiff	D03	FOK3	shPTBP2	b4	0.0225287	0.0283188	0.00216496	0.00249405
Overlay_MFGTMP__1650_4500360.tiff	D04	FOK3	shPTBP2	b4	0.0254732	0.0803855	0.00252567	0.00615195
Overlay_MFGTMP__1650_4500361.tiff	A05	CLM1	Ctrl	b4	0.0121392	0.00979513	0.00144144	0.00120055
Overlay_MFGTMP__1650_4500362.tiff	A06	CLM1	Ctrl	b4	0.0208515	0.0114617	0.00230138	0.00129484
Overlay_MFGTMP__1650_4500366.tiff	C06	CLM1	shPTBP2	b4	0.0210862	0.0317779	0.00197353	0.00324466
Overlay_MFGTMP__1650_4500368.tiff	D06	CLM1	shPTBP2	b4	0.0345292	0.0405196	0.0033438	0.00396118
Overlay_MFGTMP__1650_4500369.tiff	A01	FOK1	Ctrl	b4	0.0176831	0.00233809	0.00176672	0.000233809
Overlay_MFGTMP__1650_4500374.tiff	C02	FOK1	shPTBP2	b4	0.0480468	0.0782957	0.00421904	0.00655499
Overlay_MFGTMP__1650_4500375.tiff	D01	FOK1	shPTBP2	b4	0.015334	0	0.00159154	0
Overlay_MFGTMP__1650_4500376.tiff	D02	FOK1	shPTBP2	b4	0.0352991	0.00771681	0.00355694	0.000969069
Overlay_MFGTMP__1650_4500378.tiff	A04	FOK3	Ctrl	b4	0.0241215	0.0217865	0.00226656	0.00257477
Overlay_MFGTMP__1650_4500379.tiff	B03	FOK3	Ctrl	b4	0.0245479	0.0363662	0.00243706	0.00332939
Overlay_MFGTMP__1650_4500380.tiff	B04	FOK3	Ctrl	b4	0.00908379	0.0218876	0.000874389	0.00220884
Overlay_MFGTMP__1650_4500381.tiff	C03	FOK3	shPTBP2	b4	0.0273952	0.0269065	0.00278001	0.00283683
Overlay_MFGTMP__1650_4500382.tiff	C04	FOK3	shPTBP2	b4	0.0309628	0.0920807	0.0029526	0.00678311
Overlay_MFGTMP__1650_4500383.tiff	D03	FOK3	shPTBP2	b4	0.0179533	0.0234232	0.0015507	0.00223078
Overlay_MFGTMP__1650_4500384.tiff	D04	FOK3	shPTBP2	b4	0.00870435	0.0395454	0.000783013	0.00339913
Overlay_MFGTMP__1650_4500385.tiff	A05	CLM1	Ctrl	b4	0.0438572	0.0208233	0.00428982	0.00231001
Overlay_MFGTMP__1650_4500386.tiff	A06	CLM1	Ctrl	b4	0.00390036	0.0014217	0.000514942	0.000195646
Overlay_MFGTMP__1650_4500390.tiff	C06	CLM1	shPTBP2	b4	0.012627	0.0384075	0.00122082	0.00344053
Overlay_MFGTMP__1650_4500391.tiff	D05	CLM1	shPTBP2	b4	0.0143994	0.0432563	0.00150899	0.00399908
Overlay_MFGTMP__1650_4500392.tiff	D06	CLM1	shPTBP2	b4	0.0315544	0.0330946	0.00315476	0.00324139
Overlay_MFGTMP__1650_4500393.tiff	A01	FOK1	Ctrl	b4	0.0193392	0.0452034	0.00198657	0.00421234
Overlay_MFGTMP__1650_4500394.tiff	A02	FOK1	Ctrl	b4	0.0244622	0.0506752	0.00253862	0.00490833
Overlay_MFGTMP__1650_4500399.tiff	D01	FOK1	shPTBP2	b4	0.0111314	0	0.00111381	0
Overlay_MFGTMP__1650_4500402.tiff	A04	FOK3	Ctrl	b4	0.02013	0.028851	0.00210545	0.00285968
Overlay_MFGTMP__1650_4500403.tiff	B03	FOK3	Ctrl	b4	0.0224774	0.0428688	0.00216906	0.00369638
Overlay_MFGTMP__1650_4500405.tiff	C03	FOK3	shPTBP2	b4	0.0457974	0.0290432	0.0044548	0.00300472
Overlay_MFGTMP__1650_4500408.tiff	D04	FOK3	shPTBP2	b4	0.00478283	0.0136729	0.000550064	0.00134048
Overlay_MFGTMP__1650_4500410.tiff	A06	CLM1	Ctrl	b4	0.00234686	0.000643501	0.000302884	0.00010725
Overlay_MFGTMP__1650_4500414.tiff	C06	CLM1	shPTBP2	b4	0.00263515	0.00299103	0.000347064	0.000417353
Overlay_MFGTMP__1650_4500418.tiff	A02	FOK1	Ctrl	b4	0.00596876	0.000434342	0.000689209	7.23903e-05
Overlay_MFGTMP__1650_4500420.tiff	B02	FOK1	Ctrl	b4	0.0356618	0.0424253	0.00351977	0.0043058
Overlay_MFGTMP__1650_4500422.tiff	C02	FOK1	shPTBP2	b4	0.00150688	0.00144436	0.000201227	0.000216653
Overlay_MFGTMP__1650_4500425.tiff	A03	FOK3	Ctrl	b4	0.0274915	0.0429175	0.00286429	0.00437481
Overlay_MFGTMP__1650_4500428.tiff	B04	FOK3	Ctrl	b4	0.0191122	0.0298129	0.00196573	0.00270138
Overlay_MFGTMP__1650_4500429.tiff	C03	FOK3	shPTBP2	b4	0.0271201	0.0270802	0.00285961	0.0027476
Overlay_MFGTMP__1650_4500430.tiff	C04	FOK3	shPTBP2	b4	0.0138018	0.0125473	0.00154786	0.00138672
Overlay_MFGTMP__1650_4500431.tiff	D03	FOK3	shPTBP2	b4	0.0126817	0.00477903	0.00136601	0.000680604
Overlay_MFGTMP__1650_4500433.tiff	A05	CLM1	Ctrl	b4	0.050583	0.0219707	0.00467709	0.00217983
Overlay_MFGTMP__1650_4500436.tiff	B06	CLM1	Ctrl	b4	0.0160846	0.0132309	0.00141605	0.00156495
Overlay_MFGTMP__1650_4500438.tiff	C06	CLM1	shPTBP2	b4	0.000823187	0.000754914	0.000114454	0.000124828
Overlay_MFGTMP__1650_4500440.tiff	D06	CLM1	shPTBP2	b4	0.0266088	0.00273937	0.00302768	0.000378849
Overlay_MFGTMP__1650_4500442.tiff	A02	FOK1	Ctrl	b4	0.0229512	0.0363885	0.00222308	0.0034835
Overlay_MFGTMP__1650_4500443.tiff	B01	FOK1	Ctrl	b4	0.0182933	0.0061562	0.00218819	0.00086707
Overlay_MFGTMP__1650_4500444.tiff	B02	FOK1	Ctrl	b4	0.00894458	0.0121402	0.000995945	0.00144444
Overlay_MFGTMP__1650_4500445.tiff	C01	FOK1	shPTBP2	b4	0.0143721	0.0108405	0.00180297	0.00127348
Overlay_MFGTMP__1650_4500448.tiff	D02	FOK1	shPTBP2	b4	0.0405018	0.0252107	0.00390209	0.00280996
Overlay_MFGTMP__1650_4500449.tiff	A03	FOK3	Ctrl	b4	0.0229346	0.0145856	0.00247721	0.00159852
Overlay_MFGTMP__1650_4500450.tiff	A04	FOK3	Ctrl	b4	0.0146476	0.0315286	0.00153539	0.00315286
Overlay_MFGTMP__1650_4500451.tiff	B03	FOK3	Ctrl	b4	0.0132863	0.0174391	0.00151764	0.00182037
Overlay_MFGTMP__1650_4500453.tiff	C03	FOK3	shPTBP2	b4	0.0236694	0.10273	0.00212328	0.00907159
Overlay_MFGTMP__1650_4500454.tiff	C04	FOK3	shPTBP2	b4	0.0220953	0.0192076	0.00254492	0.00217043
Overlay_MFGTMP__1650_4500455.tiff	D03	FOK3	shPTBP2	b4	0.0106352	0.0332957	0.00105031	0.00314309
Overlay_MFGTMP__1650_4500456.tiff	D04	FOK3	shPTBP2	b4	0.0198421	0.0211059	0.00212145	0.00213675
Overlay_MFGTMP__1650_4500457.tiff	A05	CLM1	Ctrl	b4	0.0156608	0.0125349	0.00138528	0.00107088
Overlay_MFGTMP__1650_4500458.tiff	A06	CLM1	Ctrl	b4	0.00399609	0	0.000481101	0
Overlay_MFGTMP__1650_4500462.tiff	C06	CLM1	shPTBP2	b4	0.00711812	0.0193564	0.000818814	0.00201729
Overlay_MFGTMP__1650_4500463.tiff	D05	CLM1	shPTBP2	b4	0.037873	0.0260343	0.0039088	0.00265908
Overlay_MFGTMP__1650_4500466.tiff	A02	FOK1	Ctrl	b4	0.0203154	0.0324172	0.00195476	0.00306091
Overlay_MFGTMP__1650_4500467.tiff	B01	FOK1	Ctrl	b4	0.0312239	0.00391952	0.00319881	0.000522603
Overlay_MFGTMP__1650_4500468.tiff	B02	FOK1	Ctrl	b4	0.00891275	0.00192361	0.000927659	0.000412201
Overlay_MFGTMP__1650_4500472.tiff	D02	FOK1	shPTBP2	b4	0.0402183	0.0483958	0.00375624	0.00470044
Overlay_MFGTMP__1650_4500473.tiff	A03	FOK3	Ctrl	b4	0.0286583	0.0329173	0.00280384	0.00333368
Overlay_MFGTMP__1650_4500474.tiff	A04	FOK3	Ctrl	b4	0.0080291	0.00551746	0.000828399	0.000616027
Overlay_MFGTMP__1650_4500475.tiff	B03	FOK3	Ctrl	b4	0.0287866	0.0387839	0.00262296	0.00341058
Overlay_MFGTMP__1650_4500476.tiff	B04	FOK3	Ctrl	b4	0.0136665	0.0220079	0.00143906	0.00217811
Overlay_MFGTMP__1650_4500477.tiff	C03	FOK3	shPTBP2	b4	0.00773355	0.00704815	0.000968508	0.000846565
Overlay_MFGTMP__1650_4500478.tiff	C04	FOK3	shPTBP2	b4	0.0355622	0.0269146	0.00352555	0.00281444
Overlay_MFGTMP__1650_4500479.tiff	D03	FOK3	shPTBP2	b4	0.00567853	0.0197839	0.000704234	0.00162697

### Sheet: qPCR_Cohort
Target	Replicate	Condition	Donor	FC_DistaVsProx3UTR
SCN8A	rep1	Ctrl	Fok17	1.91
SCN8A	rep1	Ctrl	FOK22	2.79
SCN8A	rep1	Ctrl	Fok3	1.95
SCN8A	rep1	Ctrl	Fok4	3.23
SCN8A	rep1	Ctrl	FOK5	1.55
SCN8A	rep1	Ctrl	FOK60	2.25
SCN8A	rep2	Ctrl	Fok17	1.3
SCN8A	rep2	Ctrl	FOK22	1.77
SCN8A	rep2	Ctrl	Fok3	1.64
SCN8A	rep2	Ctrl	Fok4	2.17
SCN8A	rep2	Ctrl	FOK5	1.49
SCN8A	rep2	Ctrl	FOK60	1.75
SCN8A	rep1	SCZ	CLM1	1.79
SCN8A	rep1	SCZ	CLM13	1.2
SCN8A	rep1	SCZ	CLM15	1.73
SCN8A	rep1	SCZ	CLM2	1.84
SCN8A	rep1	SCZ	CLM3	1.31
SCN8A	rep1	SCZ	CLM4	1.35
SCN8A	rep2	SCZ	CLM1	1.31
SCN8A	rep2	SCZ	CLM13	0.93
SCN8A	rep2	SCZ	CLM15	0.97
SCN8A	rep2	SCZ	CLM2	1.16
SCN8A	rep2	SCZ	CLM3	0.92
SCN8A	rep2	SCZ	CLM4	0.92
SORT1	rep1	Ctrl	Fok17	3.82
SORT1	rep1	Ctrl	FOK22	5.55
SORT1	rep1	Ctrl	Fok3	4.17
SORT1	rep1	Ctrl	FOK5	5.92
SORT1	rep1	Ctrl	FOK60	3.43
SORT1	rep2	Ctrl	Fok17	4.7
SORT1	rep2	Ctrl	Fok4	5.75
SORT1	rep2	Ctrl	FOK5	2.77
SORT1	rep2	Ctrl	FOK60	3.84
SORT1	rep1	SCZ	CLM1	2.8
SORT1	rep1	SCZ	CLM13	1.85
SORT1	rep1	SCZ	CLM15	1.84
SORT1	rep1	SCZ	CLM2	2.09
SORT1	rep1	SCZ	CLM3	1.86
SORT1	rep1	SCZ	CLM4	1.93
SORT1	rep2	SCZ	CLM1	2.65
SORT1	rep2	SCZ	CLM13	2.5
SORT1	rep2	SCZ	CLM15	2.14
SORT1	rep2	SCZ	CLM2	2.2
SORT1	rep2	SCZ	CLM3	2.48
SORT1	rep2	SCZ	CLM4	2.78

### Sheet: qPCR_PTPB2
Batch	Donor	Condition	diffDays	InfectDays	Replic	qPCR_TecnRepl	RelExpr	batchNormalized
batch4	FOK1	Ctrl	d49	10days	rep1.	Dil1	8.5	0.939227
batch4	FOK1	Ctrl	d49	10days	rep2	Dil1	7.7	0.850829
batch4	FOK3	Ctrl	d49	10days	rep1.	Dil1	8.5	0.939227
batch4	FOK3	Ctrl	d49	10days	rep2	Dil1	11.5	1.27072
batch4	FOK1	shPTBP2	d49	10days	rep1.	Dil1	4.13	0.456354
batch4	FOK1	shPTBP2	d49	10days	rep2	Dil1	3.99	0.440884
batch4	FOK3	shPTBP2	d49	10days	rep1.	Dil1	2.97	0.328177
batch4	FOK3	shPTBP2	d49	10days	rep2	Dil1	3.54	0.39116
batch1	MC12	shPTBP2	d70	5days	rep1	Dil1	0.46	0.405286
batch1	MC12	Ctrl	d70	5days	rep1	Dil1	1.22	1.07489
batch1	MC12	Ctrl	d70	5days	rep2	Dil1	1.05	0.92511
batch1	MC12	shPTBP2	d70	5days	rep2	Dil1	0.4	0.352423
batch2	MC12	Ctrl	d62	5days	rep1	Dil1	2.45	0.847751
batch2	MC12	shPTBP2	d62	5days	rep1	Dil1	0.74	0.256055
batch2	MC12	Ctrl	d62	5days	rep2	Dil1	3.33	1.15225
batch2	MC12	shPTBP2	d62	5days	rep2	Dil1	0.84	0.290657
batch3	FOK1	Ctrl	d44	15days	rep1.	Dil1	0.75	0.955414
batch3	FOK1	Ctrl	d44	15days	rep2	Dil1	0.82	1.04459
batch3	FOK1	shPTBP2	d44	15days	rep1.	Dil1	0.4	0.509554
batch3	FOK1	shPTBP2	d44	15days	rep2	Dil1	0.6	0.764331

### Sheet: WB_cohort
hiPSC.batch	Donor	Diagnosis	b3tub	PSD.95	NRI_PSD95	LNRI_PSD95	LNRI_PSD95_norm
Batch26	SCZ9	HC	1359575	9983	0.01	-7.09	-1.2
Batch26	SCZ11	HC	1099750	14022	0.01	-6.29	-1.07
Batch26	SCZ16	HC	1061450	14577	0.01	-6.19	-1.05
Batch26	SCZ19	HC	1258899	14677	0.01	-6.42	-1.09
Batch26	SCZ7	HC	1088748	17297	0.02	-5.98	-1.01
Batch26	Ctrl4	HC	1253324	17373	0.01	-6.17	-1.05
Batch26	SCZ18	HC	1444528	18544	0.01	-6.28	-1.06
Batch26	SCZ10	HC	1501218	18968	0.01	-6.31	-1.07
Batch26	SCZ14	HC	1481178	19326	0.01	-6.26	-1.06
Batch26	Ctrl6	HC	1058492	21194	0.02	-5.64	-0.96
Batch26	SCZ12	HC	1641690	21885	0.01	-6.23	-1.05
Batch29	Ctrl3	Ctrl	994538	27024	0.03	-5.2	-0.96
Batch26	Ctrl10	HC	1691360	27842	0.02	-5.92	-1
Batch26	Ctrl3	HC	1105227	33695	0.03	-5.04	-0.85
Batch29	SCZ8	SCZ	1800332	33823	0.02	-5.73	-1.05
Batch26	SCZ20	HC	1185317	38138	0.03	-4.96	-0.84
Batch26	Ctrl5	HC	1756657	38419	0.02	-5.51	-0.93
Batch29	SCZ20	SCZ	1409495	39410	0.03	-5.16	-0.95
Batch29	Ctrl2	Ctrl	1748898	39725	0.02	-5.46	-1
Batch29	SCZ13	SCZ	1837265	39897	0.02	-5.53	-1.02
Batch29	SCZ18	SCZ	1714221	40191	0.02	-5.41	-0.99
Batch26	Ctrl7	HC	1627862	40687	0.02	-5.32	-0.9
Batch26	Ctrl1	HC	2085654	43449	0.02	-5.59	-0.95
Batch27	Ctrl4	HC	1073835	43853	0.04	-4.61	-0.97
Batch27	SCZ9	SCZ	1544318	44289	0.03	-5.12	-1.08
Batch27	SCZ11	SCZ	1312801	46291	0.04	-4.83	-1.01
Batch29	SCZ6	SCZ	2768861	46836	0.02	-5.89	-1.08
Batch27	SCZ10	SCZ	1729549	48446	0.03	-5.16	-1.08
Batch27	SCZ8	SCZ	2059551	49711	0.02	-5.37	-1.13
Batch26	Ctrl11	HC	2175586	50558	0.02	-5.43	-0.92
Batch29	SCZ10	SCZ	2267586	52593	0.02	-5.43	-1
Batch27	Ctrl3	HC	1676465	52693	0.03	-4.99	-1.05
Batch26	Ctrl12	HC	2651682	55166	0.02	-5.59	-0.95
Batch29	Ctrl1	Ctrl	2206432	58134	0.03	-5.25	-0.96
Batch27	Ctrl5	HC	1362646	59930	0.04	-4.51	-0.95
Batch27	SCZ18	SCZ	1695507	60506	0.04	-4.81	-1.01
Batch27	Ctrl6	HC	1869448	60733	0.03	-4.94	-1.04
Batch29	Ctrl11	Ctrl	1684567	62217	0.04	-4.76	-0.87
Batch29	Ctrl12	Ctrl	2323365	64091	0.03	-5.18	-0.95
Batch27	SCZ6	SCZ	1141216	72815	0.06	-3.97	-0.83
Batch27	SCZ20	SCZ	1613341	74292	0.05	-4.44	-0.93
Batch27	SCZ13	SCZ	4043106	77587	0.02	-5.7	-1.2
Batch27	SCZ21	SCZ	3706751	91913	0.02	-5.33	-1.12
Batch27	SCZ7	SCZ	2335734	93057	0.04	-4.65	-0.98
Batch27	Ctrl9	HC	3006209	93131	0.03	-5.01	-1.05
Batch27	Ctrl1	HC	2043535	102411	0.05	-4.32	-0.91
Batch27	Ctrl2	HC	2553130	104446	0.04	-4.61	-0.97
Batch29	Ctrl7	Ctrl	5286014	113772	0.02	-5.54	-1.02
Batch29	Ctrl5	Ctrl	5556535	116506	0.02	-5.58	-1.02
Batch29	Ctrl9	Ctrl	4566124	118063	0.03	-5.27	-0.97
Batch27	Ctrl7	HC	3587194	133867	0.04	-4.74	-1
Batch27	Ctrl12	HC	2743357	145968	0.05	-4.23	-0.89
Batch27	Ctrl11	HC	2680583	181420	0.07	-3.89	-0.82

### Sheet: WB_PTPB2
Target	Reference	Sample	Batch	Diff_day	Infection_days	Condition	EnrichmentOverReference	log2_batchNormalized
PTBP2	H3	FOK1	bacth4	d49	10days	Ctrl	0.000486204	-11.0062
PTBP2	H3	FOK3	bacth4	d49	10days	Ctrl	0.000481467	-11.0203
PTBP2	H3	FOK3	bacth4	d49	10days	Ctrl	0.00135318	-9.52943
PTBP2	H3	FOK1	bacth4	d49	10days	shPTBP2	0.000121953	-13.0014
PTBP2	H3	FOK3	bacth4	d49	10days	shPTBP2	0.000165756	-12.5587
PTBP2	H3	FOK3	bacth4	d49	10days	shPTBP2	0.000141241	-12.7896
PTBP2	Lam	MC12	batch2	d62	5days	Ctrl	0.262334	-1.93052
PTBP2	Lam	MC12	batch2	d62	5days	shPTBP2	0.0812037	-3.62231
PTBP2	Lam	FOK1	batch3	d44	15days	Ctrl	0.80231	-0.317769
PTBP2	Lam	FOK1	batch3	d44	15days	shPTBP2	0.0248658	-5.3297
PSD95_95kDa	Tubb3	FOK1	batch4	d49	10days	Ctrl	0.00359859	-8.11835
PSD95_95kDa	Tubb3	FOK4	batch4	d49	10days	Ctrl	0.00383795	-8.02545
PSD95_95kDa	Tubb3	FOK4	batch4	d49	10days	Ctrl	0.00175808	-9.15178
PSD95_95kDa	Tubb3	MC12	batch1	d62	5days	Ctrl	0.00348373	-8.16515
PSD95_95kDa	Tubb3	FOK1	batch4	d49	10days	shPTBP2	0.00718344	-7.12111
PSD95_95kDa	Tubb3	FOK4	batch4	d49	10days	shPTBP2	0.00550288	-7.5056
PSD95_95kDa	Tubb3	FOK4	batch4	d49	10days	shPTBP2	0.00332491	-8.23247
PSD95_95kDa	Tubb3	MC12	batch1	d62	5days	shPTBP2	0.00519322	-7.58916
PSD95_95kDa	Tubb3	FOK1	batch3	d44	15days	Ctrl	0.000808289	-10.2728
PSD95_95kDa	Tubb3	FOK1	batch3	d44	15days	shPTBP2	0.00465424	-7.74724
PSD95_95kDa	Tubb3	FOK4	batch3	d44	15days	Ctrl	0.000276433	-11.8208
PSD95_95kDa	Tubb3	FOK4	batch3	d44	15days	shPTBP2	0.00502974	-7.6353
